# Chromosome-scale genome assembly and gene annotation of the hydrothermal vent annelid *Alvinella pompejana* yield insight into animal evolution in extreme environments

**DOI:** 10.1101/2024.06.25.600561

**Authors:** Sami El Hilali, Philippe Dru, Alan Le Moan, Yang I Li, Martijn A. Huynen, André Hoelz, Robert C. Robinson, José M. Martín-Durán, Didier Jollivet, Adam Claridge-Chang, Richard R. Copley

## Abstract

The types of genomic change needed for environmental adaptation are of great interest. Annelid worms are a large phylum found in a rich diversity of habitats, giving opportunities to explore this issue. We report the chromosome level genome sequence of the Pompeii worm, the annelid *Alvinella pompejana*, an inhabitant of an extreme deep-sea hydrothermal vent environment. We find strong but heterogeneously distributed genetic divergence between populations taken from either side of the equator. Using transcript data, we produced a set of gene models and analysed the predicted protein set in the light of past hypotheses about the thermotolerance of *Alvinella*, and compared it to other recently sequenced annelid vent worms. We do not find evidence of a more extreme genome wide amino acid composition than other species, neither do we find evidence for rapid genome evolution in the form of disrupted synteny. We discount the hypothesis of loss of amino acid biosynthesis genes associated with obligate symbioses reported in siboglinid annelids. We do find evidence of a parallel increase in the number of globin encoding genes and loss of light sensitive opsins and cryptochromes. *Alvinella* encodes several respiratory enzymes unusual for bilaterian animals, suggesting an ability to better tolerate hypoxic environments.
