## supplementary tables for "Chromosome-scale genome assembly and gene annotation of the hydrothermal vent annelid *Alvinella pompejana* yield insight into animal evolution in extreme environments"

### Sheet: S1_assembly_stats
Species	Assembly size	N50	GC content	Repetitive content	busco	Non redundant proteins	Reference
L. luymesi	688 Mb	373 kb	40.16 %	36.92%	91.8%	38171	Li et al. 2019
R.pachyptila	560.7 Mb	2.8 Mb	40.49%	29.99%	95.2%	25983	A-L Oliveira et al. 2022
E.andrei	1.3 Gb	740 kb	41.12%	x	0.91	31817	Shao et al. 2020
P.echinospica	1.09 Gb	67.53 Mb	40.88%	55.1%	94.1%	22641	Sun et al. 2021
C.teleta	324 Mb	0.19 Mb	0.4035	0.31	0.93	30955	Simakov et al. 2013
H.robusta	228 Mb	3.06 Mb	32.8 %	0.33	91.2%	23426	Simakov et al. 2013
D.gyrociliatus	73.8Mb	2.24 Mb	31.36%	< 10%	88.5%	14031	Martin-Duran et al. 2021
O.fusiformis	505.8 Mb	20.6 Mb	34.71%	43.02%	0.96	26678	Liang et al. preprint
S.benedictii	701.4 Mb	56.1 Mb	37.8 %	40.36 %	88.6%	20221	Zakas et al. 2022
A.pompejana	367.4 Mb	21.45 Mb	43.3%	23.2%	94.4%	18739	this study
Table S1 : Metrics of annelid genomes The mertrics were taken from their relative publications, except for the busco score which was computed using the same software and database versions (busco v5 - metazoa odb10)

### Sheet: S2_chr_info
Pseudo-chromosomes		Size (Mb)	Ns	GC%	PASA genes	Augustus		EVM		Repeats
Name	ID					genes	transc.	genes	pep.	span (Mb)	prop.
APscaff0001	ScX6Gil_1;HRSCAF=3	29.73	800	42.25	3586	1719	1949	1997	1914	3.77	0.13
APscaff0002	ScX6Gil_563;HRSCAF=1116	25.77	1700	42.93	2923	1385	1589	1567	1510	3.95	0.15
APscaff0003	ScX6Gil_2;HRSCAF=16	23.48	2100	43.05	2787	1211	1405	1403	1360	3.88	0.17
APscaff0004	ScX6Gil_120;HRSCAF=510	23.24	1800	43.95	2665	1303	1473	1452	1.383	3.70	0.16
APscaff0005	ScX6Gil_11;HRSCAF=279	23.20	5200	43.11	2013	1076	1156	1249	1188	5.39	0.23
APscaff0006	ScX6Gil_7;HRSCAF=222	21.88	2800	43.32	2214	1084	1233	1216	1168	4.27	0.2
APscaff0007	ScX6Gil_20;HRSCAF=333	21.46	5100	43.94	1597	751	832	962	913	6.15	0.29
APscaff0008	ScX6Gil_3;HRSCAF=92	21.31	5200	43.42	1954	901	1000	1068	1023	5.98	0.28
APscaff0009	ScX6Gil_9;HRSCAF=261	20.81	2400	44.07	2048	878	991	1054	989	4.46	0.21
APscaff0010	ScX6Gil_655;HRSCAF=1228	20.25	1200	42.58	2270	1039	1203	1195	1136	2.74	0.14
APscaff0011	ScX6Gil_249;HRSCAF=707	19.44	8000	42.17	2235	847	945	1072	1026	4.51	0.23
APscaff0012	ScX6Gil_8;HRSCAF=251	18.98	8100	43.49	1553	691	764	813	763	6.00	0.32
APscaff0013	ScX6Gil_17;HRSCAF=325	18.95	4200	44.05	1590	787	867	909	863	5.56	0.29
APscaff0014	ScX6Gil_275;HRSCAF=747	18.33	4200	45.08	1444	731	798	862	835	5.51	0.3
APscaff0015	ScX6Gil_5;HRSCAF=113	17.86	2900	43.94	1621	787	881	943	898	4.53	0.25
APscaff0016	ScX6Gil_61;HRSCAF=416	16.38	6300	43.94	1565	787	858	906	872	4.58	0.28
APscaff0017	ScX6Gil_4;HRSCAF=102	7.47	3200	43.05	855	378	414	444	419	1.85	0.25
Table S2 : Statistics of pseudo-chromosomes

### Sheet: S3_repeat_stats
Type	number of elements	Length (bp)	% of Sequences	% of Repeats	% of Interspersed
Assembly	1316	367,394,430	100.00%	-	-
All repeats masked	525259	85,114,884	23.17%	100.00%	-
Interspersed	249379	52,923,090	14.40%	62.18%	100.00%
DNA	16636	2,791,461	0.76%	3.28%	5.27%
LINE	26006	9,054,757	2.46%	10.64%	17.11%
LTR	3019	1,360,346	0.37%	1.60%	2.57%
RC	215	59593	0.02%	0.07%	0.11%
SINE	233	9148	0.00%	0.01%	0.02%
Unknown	203270	39,647,785	10.79%	46.58%	74.92%
Simple repeat	265473	30,658,443	8.34%	36.02%	-
Low complexity	8396	701388	0.19%	0.82%	-
rRNA	327	403503	0.11%	0.47%	-
tRNA	1148	318529	0.09%	0.37%	-
snRNA	310	82495	0.02%	0.10%	-
Satellite	226	27436	0.01%	0.03%	-
Table S6 : Summary of annotated repeats

### Sheet: S4_bac_genes
query	db hit	bits	e-value	kingdom	species
Query: argC ELT96096.1
argC	ELT96096	432	1.76e-152	Eukaryota	Capitella teleta
argC	WP_066015320	413	5.22e-143	Bacteria	Endozoicomonas atrinae
argC	WP_020582322	413	5.7e-143	Bacteria	Endozoicomonas elysicola
argC	WP_257286021	406	3.56e-140	Bacteria	Endozoicomonas sp. SESOKO1
argC	WP_101746688	405	3.93e-140	Bacteria	Endozoicomonas acroporae
argC	WP_269675488	404	1.94e-139	Bacteria	Endozoicomonas sp. GU-1
argC	WP_252023424	401	3.1e-138	Bacteria	Endozoicomonas sp. SCSIO W0465
argC	WP_209201548	399	1.66e-137	Bacteria	Salinisphaera sp. G21_0
argC	WP_209275499	396	3.11e-136	Bacteria	Thalassotalea sp. G20_0
argC	WP_067515131	386	2.83e-132	Bacteria	Endozoicomonas ascidiicola
Query: aroB ELU12791.1
aroB	ELU12791	467	5.35e-166	Eukaryota	Capitella teleta
aroB	WP_020580655	455	2.63e-159	Bacteria	Endozoicomonas elysicola
aroB	WP_101745021	417	3.42e-144	Bacteria	Endozoicomonas acroporae
aroB	WP_066015499	415	2.67e-143	Bacteria	Endozoicomonas atrinae
aroB	WP_163369384	414	3.63e-143	Bacteria	Endozoicomonas acroporae
aroB	WP_209199979	411	5.25e-142	Bacteria	Salinisphaera sp. G21_0
aroB	WP_209275543	411	7.29e-142	Bacteria	Thalassotalea sp. G20_0
aroB	WP_257285753	407	2.39e-140	Bacteria	Endozoicomonas sp. SESOKO1
aroB	WP_257263497	402	2.45e-138	Bacteria	Endozoicomonas sp. ONNA2
aroB	WP_252019668	402	3.33e-138	Bacteria	Endozoicomonas sp. SCSIO W0465
Query: aroC ELT90771.1
aroC	ELT90771	256	4.99e-86	Eukaryota	Capitella teleta
aroC	WP_066014196	251	1.02e-80	Bacteria	Endozoicomonas atrinae
aroC	WP_020584464	249	1e-79	Bacteria	Endozoicomonas elysicola
aroC	MBO9493994	245	3.53e-78	Bacteria	Thalassotalea sp. G20_0
aroC	WP_101748858	245	4.34e-78	Bacteria	Endozoicomonas acroporae
aroC	WP_209201448	244	6.21e-78	Bacteria	Salinisphaera sp. G21_0
aroC	WP_269674702	244	6.63e-78	Bacteria	Endozoicomonas sp. GU-1
aroC	WP_257285731	244	1.17e-77	Bacteria	Endozoicomonas sp. SESOKO1
aroC	WP_257267100	242	5.24e-77	Bacteria	Endozoicomonas sp. ONNA2
aroC	WP_252026514	240	2.28e-76	Bacteria	Endozoicomonas sp. SCSIO W0465
Query: aspB/C ELU04213.1
aspB/C	ELU04213	374	1.63e-130	Eukaryota	Capitella teleta
aspB/C	WP_020581659	352	1.35e-118	Bacteria	Endozoicomonas elysicola
aspB/C	WP_252024454	329	2.73e-109	Bacteria	Endozoicomonas sp. SCSIO W0465
aspB/C	WP_066017443	322	1.89e-106	Bacteria	Endozoicomonas atrinae
aspB/C	WP_067519630	265	2.48e-84	Bacteria	Endozoicomonas ascidiicola
aspB/C	WP_249700082	252	4.2e-79	Bacteria	Sansalvadorimonas sp. 2012CJ34-2
aspB/C	WP_062264993	244	3.28e-76	Bacteria	Endozoicomonas arenosclerae
aspB/C	WP_281645179	240	2.09e-74	Bacteria	Parendozoicomonas sp. Alg238-R29
aspB/C	WP_034834036	237	3.21e-73	Bacteria	Endozoicomonas numazuensis
aspB/C	WP_153764618	236	3.68e-73	Bacteria	Endozoicomonas sp. OPT23
Query: cysM ELU14643.1
cysM	ELU14643	503	1.07e-179	Eukaryota	Capitella teleta
cysM	KEI71601	493	4.5e-175	Bacteria	Endozoicomonas elysicola
cysM	WP_201772487	493	7.08e-175	Bacteria	Endozoicomonas elysicola
cysM	WP_238593603	463	4.62e-163	Bacteria	Endozoicomonas atrinae
cysM	WP_219622144	455	5.81e-160	Bacteria	Endozoicomonas acroporae
cysM	MBO9479883	455	5.82e-160	Bacteria	Salinisphaera sp. G21_0
cysM	WP_269673927	455	5.94e-160	Bacteria	Endozoicomonas sp. GU-1
cysM	WP_286196271	455	6.05e-160	Bacteria	Thalassotalea sp. G20_0
cysM	WP_286198111	455	1.41e-159	Bacteria	Salinisphaera sp. G21_0
cysM	WP_241693362	454	2.55e-159	Bacteria	Endozoicomonas acroporae
Query: dapA ELU11263.1
dapA	ELU11263	599	0	Eukaryota	Capitella teleta
dapA	WP_132806265	410	3.23e-141	Bacteria	Tepidamorphus gemmatus
dapA	MBO6815076	408	1.96e-140	Bacteria	Rhizobiaceae bacterium
dapA	WP_092497505	405	1.23e-139	Bacteria	Faunimonas pinastri
dapA	WP_261616586	404	7.2e-139	Bacteria	Microbaculum sp. A6E488
dapA	WP_181052171	401	9.66e-138	Bacteria	Microvirga mediterraneensis
dapA	WP_161141049	400	1.44e-137	Bacteria	Propylenella binzhouense
dapA	MCB1477793	400	1.63e-137	Bacteria	Rhodobiaceae bacterium
dapA	WP_023433413	400	2.19e-137	Bacteria	Lutibaculum baratangense
dapA	WP_027317447	400	2.37e-137	Bacteria	Microvirga flocculans
Query: dapB ELT93055.1
dapB	ELT93055	536	0	Eukaryota	Capitella teleta
dapB	WP_036567959	326	9.12e-109	Bacteria	Brucella
dapB	WP_100558626	325	1.54e-108	Bacteria	Brucella pituitosa
dapB	WP_183431591	325	2.62e-108	Bacteria	Mesorhizobium sp. RMAD-H1
dapB	MBO6724636	323	6.4e-108	Bacteria	Rhizobiaceae bacterium
dapB	MBO6540203	323	1.18e-107	Bacteria	Rhizobiaceae bacterium
dapB	MBA8840775	323	1.28e-107	Bacteria	Ochrobactrum sp. RH2CCR150
dapB	MBJ6134618	323	2.09e-107	Bacteria	Ochrobactrum sp. Q0168
dapB	WP_235818046	322	2.1e-107	Bacteria	Brucella thiophenivorans
dapB	URQ75268	323	2.14e-107	Bacteria	Candidatus Ochrobactrum gambitense
Query: dapD ELU02800.1
dapD	ELU02800	509	0	Eukaryota	Capitella teleta
dapD	MBT5242303	426	1.68e-148	Bacteria	Rhodospirillaceae bacterium
dapD	MBT6960410	426	1.88e-148	Bacteria	Rhodospirillaceae bacterium
dapD	MBT4740292	426	2.75e-148	Bacteria	Rhodospirillaceae bacterium
dapD	MCW8835268	423	2.64e-147	Bacteria	Rhodospirillales bacterium
dapD	WP_009540913	421	2.43e-146	Bacteria	Caenispirillum salinarum
dapD	WP_159716580	421	2.46e-146	Bacteria	Geminicoccus flavidas
dapD	MCV6546994	417	5.58e-145	Bacteria	Cohaesibacter sp.
dapD	KJS37490	417	6.67e-145	Bacteria	Rhodospirillaceae bacterium BRH_c57
dapD	MCR9221679	417	9.5e-145	Bacteria	Alphaproteobacteria bacterium
Query: dapF ELT98184.1
dapF	ELT98184	520	0	Eukaryota	Capitella teleta
dapF	WP_185926271	312	2.66e-103	Bacteria	Stappia sp. 28M-7
dapF	WP_067224336	312	3.81e-103	Bacteria	Stappia indica
dapF	WP_067338172	312	4.25e-103	Bacteria	Stappia indica
dapF	WP_228187316	310	2.29e-102	Bacteria	Stappia indica
dapF	WP_097174279	310	2.47e-102	Bacteria	Stappia indica
dapF	WP_238858377	309	2.62e-102	Bacteria	Faunimonas pinastri
dapF	WP_186387590	308	9.88e-102	Bacteria	Stappia sp. TSB10P1A
dapF	WP_186394331	308	1.31e-101	Bacteria	Stappia sp. TSB10GB4
dapF	WP_158194097	306	1.06e-100	Bacteria	Stappia indica
Query: E2.2.1.6L,ilvB,ilvG,ilvI ELU01173.1
E2.2.1.6L,ilvB,ilvG,ilvI	ELU01173	749	0	Eukaryota	Capitella teleta
E2.2.1.6L,ilvB,ilvG,ilvI	WP_020582259	723	0	Bacteria	Endozoicomonas elysicola
E2.2.1.6L,ilvB,ilvG,ilvI	WP_066015420	635	0	Bacteria	Endozoicomonas atrinae
E2.2.1.6L,ilvB,ilvG,ilvI	WP_257286482	627	0	Bacteria	Endozoicomonas sp. SESOKO1
E2.2.1.6L,ilvB,ilvG,ilvI	WP_252024144	619	0	Bacteria	Endozoicomonas sp. SCSIO W0465
E2.2.1.6L,ilvB,ilvG,ilvI	WP_209202844	615	0	Bacteria	Salinisphaera sp. G21_0
E2.2.1.6L,ilvB,ilvG,ilvI	WP_101746578	609	0	Bacteria	Endozoicomonas acroporae
E2.2.1.6L,ilvB,ilvG,ilvI	WP_163370453	606	0	Bacteria	Endozoicomonas acroporae
E2.2.1.6L,ilvB,ilvG,ilvI	WP_209277548	604	0	Bacteria	Thalassotalea sp. G20_0
E2.2.1.6L,ilvB,ilvG,ilvI	WP_062261524	528	0	Bacteria	Endozoicomonas arenosclerae
Query: E2.2.1.6L,ilvB,ilvG,ilvI ELU01410.1
E2.2.1.6L,ilvB,ilvG,ilvI	ELU01410	756	0	Eukaryota	Capitella teleta
E2.2.1.6L,ilvB,ilvG,ilvI	MBL4906206	407	6.78e-136	Bacteria	Sneathiella sp.
E2.2.1.6L,ilvB,ilvG,ilvI	MBX2825827	408	1.26e-135	Bacteria	Gammaproteobacteria bacterium
E2.2.1.6L,ilvB,ilvG,ilvI	WP_169546381	393	7.11e-130	Bacteria	Sneathiella aquimaris
E2.2.1.6L,ilvB,ilvG,ilvI	OUR77556	389	2.91e-128	Bacteria	Alphaproteobacteria bacterium 46_93_T64
E2.2.1.6L,ilvB,ilvG,ilvI	WP_193717687	389	3.37e-128	Bacteria	Sneathiella sp. P13V-1
E2.2.1.6L,ilvB,ilvG,ilvI	MCG8491197	389	4.98e-128	Bacteria	Sneathiellales bacterium
E2.2.1.6L,ilvB,ilvG,ilvI	WP_264656158	388	8.09e-128	Bacteria	Azospirillum canadense
E2.2.1.6L,ilvB,ilvG,ilvI	MBX2878921	387	3.03e-127	Bacteria	Granulosicoccus sp.
E2.2.1.6L,ilvB,ilvG,ilvI	WP_167671674	381	4.45e-125	Bacteria	Microvirga terricola
Query: E2.5.1.54,aroF,aroG,aroH ELT95367.1
E2.5.1.54,aroF,aroG,aroH	ELT95367	943	0	Eukaryota	Capitella teleta
E2.5.1.54,aroF,aroG,aroH	PZN14798	666	0	Bacteria	Pseudomonadota bacterium
E2.5.1.54,aroF,aroG,aroH	WP_072387423	664	0	Bacteria	Hyphomicrobium sp. CS1BSMeth3
E2.5.1.54,aroF,aroG,aroH	MBN9260093	662	0	Bacteria	Hyphomicrobium sp.
E2.5.1.54,aroF,aroG,aroH	WP_283741836	660	0	Bacteria	Chelatococcus sp. SYSU_G07232
E2.5.1.54,aroF,aroG,aroH	PZN79275	659	0	Bacteria	Pseudomonadota bacterium
E2.5.1.54,aroF,aroG,aroH	MCB1378052	658	0	Bacteria	Alphaproteobacteria bacterium
E2.5.1.54,aroF,aroG,aroH	MCX7347227	657	0	Bacteria	Alphaproteobacteria bacterium
E2.5.1.54,aroF,aroG,aroH	NMD09267	657	0	Bacteria	Phyllobacteriaceae bacterium
E2.5.1.54,aroF,aroG,aroH	MBV1695650	657	0	Bacteria	Hyphomicrobiales bacterium
Query: E2.7.1.71,aroK,aroL ELU12790.1
E2.7.1.71,aroK,aroL	ELU12790	348	8.55e-121	Eukaryota	Capitella teleta
E2.7.1.71,aroK,aroL	WP_034844130	347	2.27e-120	Bacteria	Endozoicomonas elysicola
E2.7.1.71,aroK,aroL	WP_020580656	345	1.39e-119	Bacteria	Endozoicomonas elysicola
E2.7.1.71,aroK,aroL	WP_252019669	316	6.28e-108	Bacteria	Endozoicomonas sp. SCSIO W0465
E2.7.1.71,aroK,aroL	WP_066015500	315	7.74e-108	Bacteria	Endozoicomonas atrinae
E2.7.1.71,aroK,aroL	WP_209199980	312	1.56e-106	Bacteria	Thalassotalea sp. G20_0
E2.7.1.71,aroK,aroL	WP_101745020	310	7.26e-106	Bacteria	Endozoicomonas
E2.7.1.71,aroK,aroL	WP_163369383	309	3.77e-105	Bacteria	Endozoicomonas acroporae
E2.7.1.71,aroK,aroL	WP_257263498	308	1.1e-104	Bacteria	Endozoicomonas sp. ONNA2
E2.7.1.71,aroK,aroL	WP_257285752	304	2.46e-103	Bacteria	Endozoicomonas sp. SESOKO1
Query: GAPDH,gapA ELT98486.1
GAPDH,gapA	ELT98486	691	0	Eukaryota	Capitella teleta
GAPDH,gapA	XP_013923068	555	0	Eukaryota	Thamnophis sirtalis
GAPDH,gapA	XP_019404485	551	0	Eukaryota	Crocodylus porosus
GAPDH,gapA	KAG8130239	551	0	Eukaryota	Naja naja
GAPDH,gapA	XP_032069201	550	0	Eukaryota	Thamnophis elegans
GAPDH,gapA	XP_019382985	549	0	Eukaryota	Gavialis gangeticus
GAPDH,gapA	XP_039352342	548	0	Eukaryota	Mauremys reevesii
GAPDH,gapA	XP_044856710	548	0	Eukaryota	Mauremys mutica
GAPDH,gapA	XP_050823480	547	0	Eukaryota	Gopherus flavomarginatus
GAPDH,gapA	XP_006258426	547	0	Eukaryota	Alligator mississippiensis
Query: gltB ELT98305.1
gltB	ELT98305	1343	0	Eukaryota	Capitella teleta
gltB	WP_066015497	1290	0	Bacteria	Endozoicomonas atrinae
gltB	WP_020580654	1287	0	Bacteria	Endozoicomonas elysicola
gltB	WP_101745029	1280	0	Bacteria	Endozoicomonas acroporae
gltB	WP_209275544	1277	0	Bacteria	Thalassotalea sp. G20_0
gltB	MBO9480148	1277	0	Bacteria	Salinisphaera sp. G21_0
gltB	WP_163369385	1275	0	Bacteria	Endozoicomonas acroporae
gltB	WP_269673268	1271	0	Bacteria	Endozoicomonas sp. GU-1
gltB	WP_257266487	1271	0	Bacteria	Endozoicomonas sp. ONNA2
gltB	WP_252027109	1267	0	Bacteria	Endozoicomonas sp. SCSIO W0465
Query: gltD ELU01048.1
gltD	ELU01048	678	0	Eukaryota	Capitella teleta
gltD	KEI70735	657	0	Bacteria	Endozoicomonas elysicola
gltD	WP_020580653	656	0	Bacteria	Endozoicomonas elysicola
gltD	WP_066015496	655	0	Bacteria	Endozoicomonas atrinae
gltD	WP_101745023	648	0	Bacteria	Endozoicomonas acroporae
gltD	WP_269673269	647	0	Bacteria	Endozoicomonas sp. GU-1
gltD	WP_257266485	645	0	Bacteria	Endozoicomonas sp. ONNA2
gltD	WP_163369386	643	0	Bacteria	Endozoicomonas acroporae
gltD	WP_252019666	642	0	Bacteria	Endozoicomonas sp. SCSIO W0465
gltD	WP_209275545	639	0	Bacteria	Thalassotalea sp. G20_0
Query: gpmI ELT92929.1
gpmI	ELT92929	292	1.69e-99	Eukaryota	Capitella teleta
gpmI	WP_020584183	292	2.27e-94	Bacteria	Endozoicomonas elysicola
gpmI	WP_066015946	285	9.05e-92	Bacteria	Endozoicomonas atrinae
gpmI	WP_252022512	276	3.41e-88	Bacteria	Endozoicomonas sp. SCSIO W0465
gpmI	WP_257282850	274	1.69e-87	Bacteria	Endozoicomonas sp. SESOKO1
gpmI	WP_101748906	273	4.88e-87	Bacteria	Endozoicomonas acroporae
gpmI	WP_163370774	273	4.99e-87	Bacteria	Endozoicomonas acroporae
gpmI	WP_209202025	272	1.57e-86	Bacteria	Salinisphaera sp. G21_0
gpmI	WP_209276594	272	1.59e-86	Bacteria	Thalassotalea sp. G20_0
gpmI	WP_269675697	268	7.05e-85	Bacteria	Endozoicomonas sp. GU-1
Query: hisB ELU01017.1
hisB	ELU01017	290	6.38e-99	Eukaryota	Capitella teleta
hisB	WP_153480352	202	2.96e-63	Bacteria	Segnochrobactrum spirostomi
hisB	MDE2361644	199	4.32e-62	Bacteria	Hyphomicrobiales bacterium
hisB	WP_054358910	199	5.19e-62	Bacteria	Prosthecomicrobium hirschii
hisB	WP_261970253	199	7.61e-62	Bacteria	Prosthecodimorpha staleyi
hisB	MBV9064192	198	1.27e-61	Bacteria	Methylobacteriaceae bacterium
hisB	WP_237152656	198	1.58e-61	Bacteria	Pleomorphomonas sp. COJ-58
hisB	OYW10773	198	2.17e-61	Bacteria	Rhodospirillales bacterium 12-71-4
hisB	HHI82417	197	2.17e-61	Bacteria	Hyphomicrobiales bacterium
hisB	WP_168032341	198	2.25e-61	Bacteria	Falsiroseomonas selenitidurans
Query: hisG ELT98660.1
hisG	ELT98660	323	1.96e-111	Eukaryota	Capitella teleta
hisG	MBX9907209	204	8.55e-62	Bacteria	Beijerinckiaceae bacterium
hisG	WP_238277814	199	6.91e-60	Bacteria	Methylobacterium jeotgali
hisG	MBC7103084	192	1.97e-58	Bacteria	Parvibaculum sp.
hisG	WP_266280521	195	2.68e-58	Bacteria	Kaistia geumhonensis
hisG	WP_241102123	195	3.17e-58	Bacteria	Methylobacterium organophilum
hisG	GJE25678	194	3.61e-58	Bacteria	Methylobacterium organophilum
hisG	WP_238309659	194	4.11e-58	Bacteria	Methylobacterium organophilum
hisG	WP_238201327	194	6.33e-58	Bacteria	Methylobacterium aerolatum
hisG	WP_147856153	194	6.34e-58	Bacteria	Methylobacterium sp. WL18
Query: hisH ELU09165.1
hisH	ELU09165	205	2.38e-66	Eukaryota	Capitella teleta
hisH	WP_020582664	189	1.33e-58	Bacteria	Endozoicomonas elysicola
hisH	WP_066014409	188	4.18e-58	Bacteria	Endozoicomonas atrinae
hisH	WP_252020762	183	3.35e-56	Bacteria	Endozoicomonas sp. SCSIO W0465
hisH	WP_209202081	180	4.32e-55	Bacteria	Salinisphaera sp. G21_0
hisH	WP_269671796	180	4.81e-55	Bacteria	Endozoicomonas sp. GU-1
hisH	WP_101745824	180	5.73e-55	Bacteria	Endozoicomonas acroporae
hisH	WP_163371348	180	5.93e-55	Bacteria	Endozoicomonas acroporae
hisH	WP_257265123	180	7.62e-55	Bacteria	Endozoicomonas sp. ONNA2
hisH	WP_209277362	180	7.7e-55	Bacteria	Thalassotalea sp. G20_0
Query: hom ELU07621.1
hom	ELU07621	873	0	Eukaryota	Capitella teleta
hom	WP_026258351	844	0	Bacteria	Endozoicomonas elysicola
hom	WP_066016319	830	0	Bacteria	Endozoicomonas atrinae
hom	WP_209275063	807	0	Bacteria	Thalassotalea sp. G20_0
hom	WP_257283523	805	0	Bacteria	Endozoicomonas sp. SESOKO1
hom	WP_269677131	803	0	Bacteria	Endozoicomonas sp. GU-1
hom	WP_244910637	799	0	Bacteria	Endozoicomonas acroporae
hom	WP_209199625	799	0	Bacteria	Salinisphaera sp. G21_0
hom	WP_241698159	796	0	Bacteria	Endozoicomonas acroporae
hom	WP_163370685	796	0	Bacteria	Endozoicomonas acroporae
Query: ilvD ELT91562.1
ilvD	ELT91562 (*)	545	0	Eukaryota	Capitella teleta
	No non-self database hits detected
Query: leuC,IPMI-L ELT95495.1
leuC,IPMI-L	ELT95495	823	0	Eukaryota	Capitella teleta
leuC,IPMI-L	WP_020584477	808	0	Bacteria	Endozoicomonas elysicola
leuC,IPMI-L	WP_066014206	764	0	Bacteria	Endozoicomonas atrinae
leuC,IPMI-L	WP_209276103	759	0	Bacteria	Thalassotalea sp. G20_0
leuC,IPMI-L	WP_269674692	759	0	Bacteria	Endozoicomonas sp. GU-1
leuC,IPMI-L	WP_163372824	758	0	Bacteria	Endozoicomonas acroporae
leuC,IPMI-L	WP_257284900	757	0	Bacteria	Endozoicomonas sp. SESOKO1
leuC,IPMI-L	WP_209201532	755	0	Bacteria	Salinisphaera sp. G21_0
leuC,IPMI-L	WP_101748869	755	0	Bacteria	Endozoicomonas acroporae
leuC,IPMI-L	WP_257265250	747	0	Bacteria	Endozoicomonas sp. ONNA2
Query: pfkA,PFK ELU13881.1 (*)
pfkA,PFK	ELU13881	1715	0	Eukaryota	Capitella teleta
pfkA,PFK	CAH1772407	1183	0	Eukaryota	Owenia fusiformis
pfkA,PFK	CAH1772406	1181	0	Eukaryota	Owenia fusiformis
pfkA,PFK	CAD5112534	1170	0	Eukaryota	Dimorphilus gyrociliatus
pfkA,PFK	XP_009025449	1167	0	Eukaryota	Helobdella robusta
pfkA,PFK	XP_033726528	1147	0	Eukaryota	Pecten maximus
pfkA,PFK	XP_021373065	1140	0	Eukaryota	Mizuhopecten yessoensis
pfkA,PFK	XP_033726527	1139	0	Eukaryota	Pecten maximus
pfkA,PFK	XP_033726526	1137	0	Eukaryota	Pecten maximus
pfkA,PFK	CAI9720475	1135	0	Eukaryota	Octopus vulgaris
	Likely Lamellibrachia luymesi ortholog also detected
Query: thrC ELT91418.1
thrC	ELT91418	258	7.99e-87	Eukaryota	Capitella teleta
thrC	MBL4620658	132	1.84e-33	Bacteria	Marinicaulis sp.
thrC	NOX95005	129	2.69e-32	Bacteria	Alphaproteobacteria bacterium
thrC	MCI5047089	129	2.76e-32	Bacteria	Aquisalinus sp.
thrC	WP_062203086	127	1.22e-31	Bacteria	Aureimonas sp. AU12
thrC	WP_061932632	127	2.09e-31	Bacteria	Aureimonas sp. AU22
thrC	MCI5044578	126	2.21e-31	Bacteria	Aquisalinus sp.
thrC	WP_188911089	126	2.44e-31	Bacteria	Aureimonas endophytica
thrC	WP_090960091	126	2.65e-31	Bacteria	Aureimonas phyllosphaerae
thrC	WP_058633722	126	2.76e-31	Bacteria	Aureimonas ureilytica
Query: trpB ELU00068.1
trpB	ELU00068	493	4.02e-176	Eukaryota	Capitella teleta
trpB	WP_020581599	485	2.23e-170	Bacteria	Endozoicomonas elysicola
trpB	WP_066017734	481	1.14e-168	Bacteria	Endozoicomonas atrinae
trpB	WP_067581816	471	1.07e-164	Bacteria	Endozoicomonas ascidiicola
trpB	WP_067519105	471	1.1e-164	Bacteria	Endozoicomonas ascidiicola
trpB	WP_153765994	454	5.41e-158	Bacteria	Endozoicomonas sp. OPT23
trpB	WP_034879660	439	3.65e-152	Bacteria	Endozoicomonas montiporae
trpB	WP_249698358	386	2.72e-131	Bacteria	Sansalvadorimonas sp. 2012CJ34-2
trpB	NNK78128	381	2.97e-131	Bacteria	Litoreibacter sp.
trpB	MCW8887446	384	5.91e-131	Bacteria	Gammaproteobacteria bacterium
Query: trpC ELU00602.1
trpC	ELU00602	305	1.48e-104	Eukaryota	Capitella teleta
trpC	WP_026258104	288	8.62e-96	Bacteria	Endozoicomonas elysicola
trpC	WP_101745139	285	8.04e-95	Bacteria	Endozoicomonas acroporae
trpC	WP_269673005	282	9.86e-94	Bacteria	Endozoicomonas sp. GU-1
trpC	WP_209203493	281	2.58e-93	Bacteria	Salinisphaera sp. G21_0
trpC	WP_209277967	281	3.63e-93	Bacteria	Thalassotalea sp. G20_0
trpC	WP_066015390	278	6.11e-92	Bacteria	Endozoicomonas atrinae
trpC	WP_252020082	278	7.19e-92	Bacteria	Endozoicomonas sp. SCSIO W0465
trpC	WP_257284238	277	1.37e-91	Bacteria	Endozoicomonas sp. SESOKO1
trpC	WP_257266213	276	2.92e-91	Bacteria	Endozoicomonas sp. ONNA2
Query: trpD ELU13664.1*
trpD	ELU13664 (*)	694	0	Eukaryota	Capitella teleta
	No non-self database hits detected
Query: AspC/AspB ELU04213.1
AspC/AspB	ELU04213	374	1.63e-130	Eukaryota	Capitella teleta
AspC/AspB	WP_020581659	352	1.35e-118	Bacteria	Endozoicomonas elysicola
AspC/AspB	WP_252024454	329	2.73e-109	Bacteria	Endozoicomonas sp. SCSIO W0465
AspC/AspB	WP_066017443	322	1.89e-106	Bacteria	Endozoicomonas atrinae
AspC/AspB	WP_067519630	265	2.48e-84	Bacteria	Endozoicomonas ascidiicola
AspC/AspB	WP_249700082	252	4.2e-79	Bacteria	Sansalvadorimonas sp. 2012CJ34-2
AspC/AspB	WP_062264993	244	3.28e-76	Bacteria	Endozoicomonas arenosclerae
AspC/AspB	WP_281645179	240	2.09e-74	Bacteria	Parendozoicomonas sp. Alg238-R29
AspC/AspB	WP_034834036	237	3.21e-73	Bacteria	Endozoicomonas numazuensis
AspC/AspB	WP_153764618	236	3.68e-73	Bacteria	Endozoicomonas sp. OPT23
Query: CarA ELT98989.1
CarA	ELT98989	647	0	Eukaryota	Capitella teleta
CarA	WP_093186996	396	7.95e-134	Bacteria	Pseudovibrio sp. Tun.PSC04-5.I4
CarA	MCJ7598110	389	8.12e-131	Bacteria	Methyloceanibacter sp.
CarA	WP_063293950	388	1.26e-130	Bacteria	Pseudovibrio sp. Ad5
CarA	WP_014286685	387	1.32e-130	Bacteria	Pseudovibrio sp. FO-BEG1
CarA	WP_108818134	387	1.58e-130	Bacteria	Pseudovibrio sp. Alg231-02
CarA	WP_075700547	387	1.69e-130	Bacteria	Pseudovibrio brasiliensis
CarA	WP_008547418	387	1.81e-130	Bacteria	Pseudovibrio sp. JE062
CarA	WP_063312530	387	1.81e-130	Bacteria	Pseudovibrio
CarA	WP_083416649	387	2.25e-130	Bacteria	Pseudovibrio denitrificans
Query: KdsA ELU01408.1
KdsA	ELU01408	393	5.01e-138	Eukaryota	Capitella teleta
KdsA	WP_020584371	383	1.43e-132	Bacteria	Endozoicomonas elysicola
KdsA	KEI72062	375	3.1e-129	Bacteria	Endozoicomonas elysicola
KdsA	MBO9493482	368	1.58e-126	Bacteria	Thalassotalea sp. G20_0
KdsA	WP_269677202	368	1.78e-126	Bacteria	Endozoicomonas sp. GU-1
KdsA	WP_269674092	367	2.05e-126	Bacteria	Endozoicomonas sp. GU-1
KdsA	WP_101747063	367	2.29e-126	Bacteria	Endozoicomonas acroporae
KdsA	WP_257286564	366	8.08e-126	Bacteria	Endozoicomonas sp. SESOKO1
KdsA	WP_066016130	366	9.84e-126	Bacteria	Endozoicomonas atrinae
KdsA	MBO9480235	366	1.01e-125	Bacteria	Salinisphaera sp. G21_0
Query: MetY/MetB ELU05683.1
MetY/MetB	ELU05683	536	0	Eukaryota	Capitella teleta
MetY/MetB	WP_020584726	526	0	Bacteria	Endozoicomonas elysicola
MetY/MetB	WP_066018598	496	5.31e-174	Bacteria	Endozoicomonas atrinae
MetY/MetB	WP_067515718	493	2.14e-172	Bacteria	Endozoicomonas ascidiicola
MetY/MetB	WP_153766562	482	2.11e-168	Bacteria	Endozoicomonas sp. OPT23
MetY/MetB	WP_262597042	464	4.43e-161	Bacteria	Endozoicomonas euniceicola
MetY/MetB	MBR9793953	454	3.6e-157	Bacteria	Gammaproteobacteria bacterium
MetY/MetB	WP_008046591	451	3.06e-156	Bacteria	Reinekea blandensis
MetY/MetB	WP_007018392	451	4.07e-156	Bacteria	Bermanella marisrubri
MetY/MetB	WP_123327083	451	4.35e-156	Bacteria	Alteromonas oceani
Query: PepN ELU10193.1
PepN	ELU10193	1137	0	Eukaryota	Capitella teleta
PepN	WP_127752391	431	1.18e-137	Bacteria	Devosia sp. 1566
PepN	WP_067451935	429	1.13e-136	Bacteria	Devosia elaeis
PepN	MDB5561152	428	1.74e-136	Bacteria	Hyphomicrobiales bacterium
PepN	WP_172122782	426	9.48e-136	Bacteria	Devosia sp. 919
PepN	WP_286021189	424	5.59e-135	Bacteria	Devosia sp. YIM 151766
PepN	MDB5588333	424	5.67e-135	Bacteria	Devosia sp.
PepN	WP_035086584	423	1.21e-134	Bacteria	Devosia riboflavina
PepN	WP_278389307	415	2.75e-134	Bacteria	Thalassospira xiamenensis
PepN	WP_046108280	422	3.4e-134	Bacteria	Devosia geojensis
Query: NasA ELU13386.1
NasA	ELU13386	1345	0	Eukaryota	Capitella teleta
NasA	WP_209202255	1113	0	Bacteria	Salinisphaera sp. G21_0
NasA	WP_269676338	1113	0	Bacteria	Endozoicomonas sp. GU-1
NasA	WP_163370827	1112	0	Bacteria	Endozoicomonas acroporae
NasA	WP_269674844	1112	0	Bacteria	Endozoicomonas sp. GU-1
NasA	WP_101746900	1111	0	Bacteria	Endozoicomonas acroporae
NasA	WP_020583776	1110	0	Bacteria	Endozoicomonas elysicola
NasA	WP_209277616	1109	0	Bacteria	Thalassotalea sp. G20_0
NasA	WP_067521735	1021	0	Bacteria	Endozoicomonas ascidiicola
NasA	WP_067586844	1019	0	Bacteria	Endozoicomonas ascidiicola

### Sheet: S5_phylogeny
Species	Number of proteins	Reference
Alvinella pompejana	19179	This study
Capitella teleta	31977	Simakov et al. 2013
Dimorphilus gyrociliatus	14031	Martin-Duran et al. 2021
Eisenia andrei	31817	Shao et al. 2020
Helobdella robusta	23426	Simakov et al. 2013
Lingula anatina	29200	Luo et al. 2018 ?
Lamellibrachia luymesi	38171	Li et al. 2019
Owenia fusiformis	26678	Martin-Zamorra et al. 2022
Phoronis australis	20473	Luo et al. 2018 ?
Paraescarpia echinospica	22641	Sun et al. 2021
Riftia Pachyptila	25984	de Oliveira et al. 2021
Streblospio benedicti	20221	Zakas et al. 2022
Table S5 : Datasets included in the phylogeny and orthology analysis

### Sheet: S6_metagenome
Bin ID	# contigs	total size (bp)	N50 (bp)	# genes (prodigal)	Completeness	Contamination	16S blast (greengenes)	Best class (FOCUS)	Best taxon (blast NCBI)
bin.1	192	770427	5,368 (30)	877	25.39	0.82		Deltaproteobacteria	Desulfobulbus
bin.2	137	645145	7,066 (18)	739	37.65	0		Thermoprotei	Epsilonproteobacteria bacterium
bin.3	192	1518202	17,261 (16)	1510	86.27	1.64		Unknown Class	Epsilonproteobacteria bacterium
bin.4	166	1672708	24,981 (13)	1508	89.26	1.19	Bartonella bacilliformis	Alphaproteobacteria	Rhizobiales
bin.5	256	1364409	8,801 (30)	1419	70.76	0.6	SFA3sulfate-reducing str.	Methanomicrobia	Thermodesulfobacteria bacterium
bin.6	321	1382260	6,183 (41)	1515	53.19	1.74		Deltaproteobacteria	Desulfobulbus sp.
bin.7	119	1586371	49,601 (6)	1627	93.85	0.82		Epsilonproteobacteria	Epsilonproteobacteria bacterium
bin.8	198	801089	5,525 (28)	845	35.25	0		Deltaproteobacteria	Desulfobulbaceae bacterium
bin.9	354	1732344	8,168 (41)	1816	77.69	11.75	Campylobacter subsp. jejuni	Epsilonproteobacteria	Nitratifractor
bin.10	149	1410047	29,318 (9)	1351	71.29	3.96	Epsilonproteobacteria	Clostridia	Candidatus Moranbacteria
bin.11	351	4230430	32,617 (23)	3379	91.46	1.98	Rikenella microfusus	Clostridia	Bacteroidetes bacterium
bin.12	351	1703420	7,661 (40)	1725	55.52	0.54		Bacteroidia	Bacteroidetes
bin.13	126	530259	6,956 (16)	539	17.48	0		Alphaproteobacteria	Verrucomicrobia bacterium
bin.14	86	1999403	72,717 (6)	1833	98.4	0.8		Spirochaetia	Spirochaetes
Total :	2998	21346514		20683

### Sheet: S7_metagenome_KEGG
		bin.7	bin.2	bin.3	bin.9	bin.4	bin.10	bin.14	bin.12	bin.11	bin.5	bin.6	bin.8	bin.1	bin.13
Carbohydrate metabolism
central carbohydrate metabolism
M00002	Glycolysis, core module involving three-carbon compounds	i	x	c	i	c	c	i	x	i	x	x	x	x	x
M00003	Gluconeogenesis, oxaloacetate => fructose-6P	c	x	c	i	c	i	i	x	c	x	x	x	x	x
M00005	PRPP biosynthesis, ribose 5P => PRPP	c	x	c	c	c	x	c	c	c	x	c	c	x	c
M00006	Pentose phosphate pathway, oxidative phase, glucose 6P => ribulose 5P	x	x	x	x	x	x	x	x	x	x	c	x	x	x
M00007	Pentose phosphate pathway, non-oxidative phase, fructose 6P => ribose 5P	c	x	c	i	i	i	i	x	c	i	x	x	x	x
M00009	Citrate cycle (TCA cycle, Krebs cycle)	i	x	x	x	c	x	x	x	c	x	x	x	x	x
M00010	Citrate cycle, first carbon oxidation, oxaloacetate => 2-oxoglutarate	i	x	x	i	c	x	c	i	c	c	i	i	x	x
M00011	Citrate cycle, second carbon oxidation, 2-oxoglutarate => oxaloacetate	c	x	x	x	c	x	x	i	c	x	x	x	x	x
M00307	Pyruvate oxidation, pyruvate => acetyl-CoA	c	x	x	c	c	x	c	c	c	c	c	c	c	c
other carbohydrate metabolism
M00741	Propanoyl-CoA metabolism, propanoyl-CoA => succinyl-CoA	x	x	x	x	c	x	x	i	i	x	i	x	x	x
Energy metabolism
Carbon fixation
M00165	Reductive pentose phosphate cycle (Calvin cycle)	x	x	x	x	c	x	x	x	x	x	x	x	x	x
M00166	Reductive pentose phosphate cycle, ribulose-5P => glyceraldehyde-3P	x	x	x	x	c	x	x	x	x	x	x	x	x	x
M00167	Reductive pentose phosphate cycle glyceraldehyde-3P => ribulose-5P	i	x	i	i	c	i	x	x	i	x	x	x	x	x
M00169	CAM (Crassulacean acid metabolism), light	x	x	i	i	c	i	c	c	c	i	x	i	x	i
M00579	Phosphate acetyltransferase-acetate kinase pathway acetyl-CoA => acetate	i	x	c	c	x	x	c	i	x	i	x	x	x	x
Nitrogen metabolism
M00529	Denitrification nitrate => nitrogen	c	x	i	x	x	x	x	x	i	x	x	x	x	x
Sulfur metabolism
M00595	Thiosulfate oxidation by SOX complex, thiosulfate => sulfate	x	x	x	c	x	x	x	x	x	x	x	x	x	x
M00596	Dissimilatory sulfate reduction, sulfate => H2S	x	x	x	x	c	x	x	x	x	x	c	x	x	x
ATP synthesis
M00151	Cytochrome bc1 complex respiratory unit	c	x	c	x	c	x	x	x	x	x	x	x	x	x
M00156	Cytochrome c oxidase, cbb3-type	x	x	x	x	c	x	x	x	x	x	x	x	x	x
M00157	F-type ATPase prokaryotes and chloroplasts	c	x	c	x	c	c	x	x	c	x	x	x	x	x
Lipid metabolism
Fatty acid metabolism
M00083	Fatty acid biosynthesis, elongation	x	x	c	x	x	x	c	c	c	x	x	c	x	x
M00086	beta-Oxidation, acyl-CoA synthesis	x	x	x	x	x	x	c	c	c	c	c	x	c	x
Lipid metabolism
M00093	Phosphatidylethanolamine (PE) biosynthesis, PA => PS => PE	c	x	i	i	c	x	x	c	c	c	i	i	x	x
Nucleotide metabolism
Purine metabolism
M00048	Inosine monophosphate biosynthesis, PRPP + glutamine => IMP	x	x	x	x	c	x	x	c	c	x	x	x	x	x
M00049	Adenine ribonucleotide biosynthesis, IMP => ADP,ATP	i	x	c	i	c	x	i	c	c	x	x	x	x	x
M00050	Guanine ribonucleotide biosynthesis, IMP => GDP,GTP	c	x	c	x	c	c	x	x	c	x	i	x	x	x
Pyrimidine metabolism
M00052	Pyrimidine ribonucleotide biosynthesis, UMP => UDP/UTP,CDP/CTP	c	x	i	i	c	c	i	c	c	i	x	x	x	x
Amino acid metabolism
Serine and threonine metabolism
M00020	Serine biosynthesis, glycerate-3P => serine	c	x	c	i	c	x	c	i	i	i	i	x	x	x
M00018	Threonine biosynthesis, aspartate => homoserine => threonine	i	x	i	i	c	x	c	x	x	i	i	x	x	x
Cysteine and methionine metabolism
M00021	Cysteine biosynthesis, serine => cysteine	c	x	c	i	c	x	c	x	i	x	c	x	x	x
Branched-chain amino acid metabolism
M00019	Valine/isoleucine biosynthesis, pyruvate => valine / 2-oxobutanoate => isoleucine	c	x	c	i	c	c	c	x	x	c	x	i	x	x
M00570	Isoleucine biosynthesis, threonine => 2-oxobutanoate => isoleucine	c	x	c	i	c	c	i	x	x	i	x	x	x	x
M00432	Leucine biosynthesis, 2-oxoisovalerate => 2-oxoisocaproate	c	x	x	x	c	i	c	x	x	c	i	c	x	x
Lysine metabolism
M00016	Lysine biosynthesis, succinyl-DAP pathway, aspartate => lysine	c	x	i	x	x	x	x	x	x	x	x	x	x	x
M00527	Lysine biosynthesis, DAP aminotransferase pathway, aspartate => lysine	i	x	x	i	i	x	i	x	x	c	x	x	x	x
Arginine and proline metabolism
M00028	Ornithine biosynthesis, glutamate => ornithine	i	x	x	i	c	x	c	x	x	c	x	x	x	x
M00844	Arginine biosynthesis, ornithine => arginine	c	x	c	i	c	i	c	x	x	c	x	x	x	x
M00015	Proline biosynthesis, glutamate => proline	c	x	c	i	c	c	c	x	i	i	x	x	x	x
Histidine metabolism
M00026	Histidine biosynthesis, PRPP => histidine	c	x	x	x	i	x	c	x	x	x	x	x	x	x
M00045	Histidine degradation, histidine => N-formiminoglutamate => glutamate	x	x	x	x	x	x	x	x	c	x	x	x	x	x
Aromatic amino acid metabolism
M00022	Shikimate pathway, phosphoenolpyruvate + erythrose-4P => chorismate	c	x	c	i	c	x	c	x	x	x	x	x	x	x
M00023	Tryptophan biosynthesis, chorismate => tryptophan	c	x	c	i	c	i	i	x	i	x	i	x	x	x
Other amino acid metabolism
M00118	Glutathione biosynthesis, glutamate => glutathione	x	x	x	x	c	x	x	x	x	x	x	x	x	x
Glycan metabolism
Lipopolysaccharide metabolism
M00063	CMP-KDO biosynthesis	c	x	i	c	x	x	x	x	c	c	x	x	x	x
Metabolism of cofactors and vitamins
Cofactor and vitamin metabolism
M00115	NAD biosynthesis, aspartate => quinolinate => NAD	i	x	c	c	c	x	x	x	c	c	x	x	x	x
M00916	Pyridoxal-P biosynthesis, R5P + glyceraldehyde-3P + glutamine => pyridoxal-P	x	x	x	x	x	x	c	x	x	x	x	x	x	x
M00120	Coenzyme A biosynthesis, pantothenate => CoA	c	x	c	c	c	x	i	x	c	c	i	x	x	x
M00881	Lipoic acid biosynthesis, plants and bacteria, octanoyl-ACP => dihydrolipoyl-E2/H	x	x	x	x	c	x	c	x	c	x	x	x	x	x
M00126	Tetrahydrofolate biosynthesis, GTP => THF	x	x	x	x	x	x	i	x	c	x	x	x	x	x
M00123	Biotin biosynthesis, pimeloyl-ACP/CoA => biotin	c	x	c	i	x	x	x	x	x	i	x	i	x	x
M00880	Molybdenum cofactor biosynthesis, GTP => molybdenum cofactor	c	x	c	x	c	x	x	x	x	x	x	x	x	x
M00140	C1-unit interconversion, prokaryotes	i	x	i	i	c	i	c	x	i	x	i	x	x	x
M00122	Cobalamin biosynthesis, cobyrinate a,c-diamide => cobalamin	x	x	x	x	c	x	x	x	x	i	x	x	x	x
M00121	Heme biosynthesis, plants and bacteria, glutamate => heme	c	x	i	c	x	x	x	x	x	x	x	x	x	x
M00931	Menaquinone biosynthesis, modified futalosine pathway	c	x	i	i	x	x	x	x	x	x	x	x	x	x
Biosynthesis of terpenoids and polyketides
Terpenoid backbone biosynthesis
M00364	C10-C20 isoprenoid biosynthesis, bacteria	x	x	i	x	i	i	c	c	c	i	i	x	x	x
M00365	C10-C20 isoprenoid biosynthesis, archaea	x	x	x	x	x	i	c	i	i	x	x	x	x	x
Polyketide sugar unit biosynthesis
M00793	dTDP-L-rhamnose biosynthesis	c	x	x	i	x	c	x	i	c	c	x	x	x	x

### Sheet: S8_panther_complete
	n	p-val	p-adj	signif.	description
PTHR34306:SF5	50	1.3e-27	1.3e-23	True	C-TYPE LECTIN DOMAIN-CONTAINING PROTEIN
PTHR45953	35	7e-23	3.6e-19	True	IDURONATE 2-SULFATASE
PTHR15723	34	2.6e-20	8.8e-17	True	CARBOHYDRATE SULFOTRANSFERASE 15
PTHR43806:SF11	25	1.9e-18	4.1e-15	True	CEREVISIN-RELATED
PTHR23304:SF159	61	2e-18	4.1e-15	True	SUBFAMILY NOT NAMED
PTHR10704	45	4.2e-15	7.1e-12	True	CARBOHYDRATE SULFOTRANSFERASE
PTHR45598	47	1.8e-13	2.6e-10	True	PROTEIN CBG11839-RELATED
PTHR47032:SF1	31	9.7e-13	1.2e-09	True	UDP-D-XYLOSE:L-FUCOSE ALPHA-1,3-D-XYLOSYLTRANSFERASE-RELATED
PTHR34009	16	4.6e-12	5.2e-09	True	PROTEIN STAR
PTHR12137	39	1.3e-11	1.3e-08	True	CARBOHYDRATE SULFOTRANSFERASE
PTHR33604:SF3	24	4.2e-10	3.9e-07	True	OSJNBA0004B13.7 PROTEIN
PTHR10704:SF44	12	3.2e-09	2.7e-06	True	PROTEIN, PUTATIVE-RELATED
PTHR46780:SF9	42	8.6e-08	6.7e-05	True	PROTEIN EVA-1
PTHR21301	12	1.9e-07	0.00013	True	REVERSE TRANSCRIPTASE
PTHR31511	12	1.9e-07	0.00013	True	PROTEIN CBG23764
PTHR11022:SF41	9	4.2e-07	0.00025	True	PEPTIDOGLYCAN RECOGNITION PROTEIN 5
PTHR11214:SF314	9	4.2e-07	0.00025	True	BETA-1,3-GALACTOSYLTRANSFERASE 4
PTHR32385:SF20	12	7.9e-07	0.00045	True	MANNOSYL PHOSPHORYLINOSITOL CERAMIDE SYNTHASE CSH1-RELATED
PTHR25462	25	8.5e-07	0.00046	True	BONUS, ISOFORM C-RELATED
PTHR21301:SF10	8	2.2e-06	0.0011	True	REVERSE TRANSCRIPTASE DOMAIN-CONTAINING PROTEIN
PTHR45134:SF4	96	3.5e-06	0.0017	True	C2H2-TYPE DOMAIN-CONTAINING PROTEIN
PTHR45134	33	3.7e-06	0.0017	True	FAMILY NOT NAMED
PTHR24028	35	7.5e-06	0.0033	True	CADHERIN-87A
PTHR47327:SF2	7	1.1e-05	0.0047	True	FI18240P1-RELATED
PTHR21461	10	1.3e-05	0.0053	True	UNCHARACTERIZED

### Sheet: S9_software
Tool/DB	version / release	reference	usage
RepeatModeler	2.0.3	Flynn et al. 2020	Build a de-novo repeats library
RepeatMasker	4.1.2-p1	http://www.repeatmasker.org/	Mask the repeats in the assembly
HMMER	3.3	Eddy 2011	Compare hidden markov model of proteins against databases for functional annotation
PANTHER	16.0	Mi et al. 2021	protein families
Pfam	-	Mistry et al. 2021	protein domains
SignalP	5.0b		predict signal peptides in protein sequences
blastKOALA	-	Kanehisa et al. 2016	Find KEGG orthology
diamond	0.9.22	Li and Durbin 2009	Align sequences
NCBI non redundant proteins	October 2020	O’Leary et al. 2016
blast	2.11.0+	Camacho et al. 2009	Align sequences
STAR	2.7.1a	Dobin et al. 2013	Map the RNA-seq on the genome
Trinity	2.15.0	Grabherr et al. 2011	de-novo transcriptome assembly
TGICL		Pertea et al. 2003	Cluster the de-novo transcriptome
StringTie	2.1.0	Kovaka et al. 2019	Genome-guided transcript prediction
PASA	2.4.1	Haas et al. 2003	Map transcriptome back on the genome
Augustus	3.2.3	Keller et al. 2011	De-novo gene predictions
EVidenceModeler	1.1.1	Haas et al. 2008	Integrate gene models
exonerate	2.4.0	Slater and Birney 2005	Map protein sequences on the genome
Transdecoder	5.5.0	https://github.com/TransDecoder/TransDecoder	Predict protein products from transcripts
OrthoFinder	2.5.2	Emms and Kelly 2019	Create orthology groups
rbhXpress	1.2.3	El Hilali 2022	Compute reciprocal best hits
macrosyntR	0.2.19	El Hilali and Copley 2023	Draw ordered Oxford grid
RIdeogram	0.2.2	Hao Z et al. 2020	Draw chord diagrams of Synteny
Circlize		Z Gu et al. 2014	Draw circular ideogram of Mitochondrial genome
CAFE5	-	Mendes et al. 2020	Evaluate gene family evolution
mafft	7.309	Katoh et al. 2002	multiple sequence alignments
trimAl	1.4.rev15	Capella-Gutiérrez et al. 2009	trim multiple sequence alignments
RAxML	8.2.9	Stamakis 2014	Conpute the species phylogeny
Table S3 : Tools and databases used in this analysis
